# Single-cell atlas of human oral mucosa reveals a stromal-neutrophil axis regulating tissue immunity in health and inflammatory disease

**DOI:** 10.1101/2021.04.06.438702

**Authors:** DW Williams, T Greenwell- Wild, L Brenchley, N Dutzan, A Overmiller, AP Sawaya, S Webb, D Martin, G Hajishengallis, K Divaris, M Morasso, M Haniffa, NM Moutsopoulos

## Abstract

The oral mucosa remains an understudied barrier tissue rich in exposure to antigens, commensals and pathogens. Moreover, it is the tissue where one of the most prevalent human microbe-triggered inflammatory diseases, periodontitis, occurs. To understand this complex environment at the cellular level, we assemble herein a human single-cell transcriptome atlas of oral mucosal tissues in health and periodontitis. Our work reveals transcriptional diversity of stromal and immune cell populations, predicts intercellular communication and uncovers an altered immune responsiveness of stromal cells participating in tissue homeostasis and disease at the gingival mucosa. In health, we define unique populations of *CXCL1,2,8-*expressing epithelial cells and fibroblasts mediating immune homeostasis primarily through the recruitment of neutrophils. In disease, we further observe stromal, particularly fibroblast hyper-responsiveness linked to recruitment of leukocytes and neutrophil populations. Ultimately, a stromal-neutrophil axis emerges as a key regulator of mucosal immunity. Pursuant to these findings, most Mendelian forms of periodontitis were shown to be linked to genetic mutations in neutrophil and select fibroblast-expressed genes. Moreover, we document previously unappreciated expression of known pattern- and damage-recognition receptors on stromal cell populations in the setting of periodontitis, suggesting avenues for triggering stromal responses. This comprehensive atlas offers an important reference for in-depth understanding of oral mucosal homeostasis and inflammation and reveals unique stromal–immune interactions implicated in tissue immunity.
