## Supplemental Tables for "Single-cell atlas of human oral mucosa reveals a stromal-neutrophil axis regulating tissue immunity in health and inflammatory disease"

### Sheet: Table Captions
Table number	Legend
S1	Demographic information of all patients analyzed with single cell RNA sequencing
S2	List of cluster defining genes for endothelial, epithelial and fibroblasts in Figure 2
S3	List of cluster defining genes for major immune cell types identified in Figure 3
S4	Demographic information of all patients analyzed with flow cytometry
S5	List of gene ontology pathway information described in Figure 6
S6	Cell and source information for comparative single cell sequencing analysis of barrier tissues
S7	Wilcoxon rank sum test results for expression of pattern recognition receptors and viral entry factors. Comparison between healthy gingival and buccal tissues.
S8	Wilcoxon rank sum test results for expression of pattern recognition receptors and viral entry factors. Comparison between healthy and diseased gingival tissues.
S9	Antibody list

### Sheet: Supp. Table 1
Sample ID	Tissue location	Disease status
GM136	gingiva	health
GM143	gingiva	health
GM144	gingiva	health
GM147	gingiva	health
GM148	gingiva	health
GM183	gingiva	health
GM184	gingiva	health
GM238	gingiva	health
GM241	gingiva	health
GM242	gingiva	health
BM150	buccal	health
BM152	buccal	health
BM156	buccal	health
BM157	buccal	health
BM158	buccal	health
PD134	gingiva	periodontitis
PD153	gingiva	periodontitis
PD161	gingival	periodontitis
PD161b	gingiva	periodontitis
PD164	gingiva	periodontitis

### Sheet: Supp. Table 2
	p_val	avg_logFC	pct.1	pct.2	p_val_adj	cluster	gene	entrezID
1	0	1.26301	0.813	0.408	0	H.VEC 1.1	CLU	1191
2	0	1.2276	0.892	0.304	0	H.VEC 1.1	ACKR1	2532
3	0	1.20485	0.277	0.06	0	H.VEC 1.1	CCL23	6368
4	0	1.08381	0.879	0.475	0	H.VEC 1.1	HLA-DRA	3122
5	0	0.977159	0.358	0.085	0	H.VEC 1.1	CCL14	6358
6	0	0.966303	0.973	0.628	0	H.VEC 1.1	CD74	972
7	0	0.907711	0.793	0.464	0	H.VEC 1.1	HLA-DRB1	3123
8	0	0.893188	0.696	0.376	0	H.VEC 1.1	HLA-DPA1	3113
9	0	0.869929	0.537	0.254	0	H.VEC 1.1	HLA-DRB5	3127
10	0	0.843179	0.676	0.377	0	H.VEC 1.1	HLA-DPB1	3115
11	0	1.61137	0.562	0.113	0	H.VEC 1.2	RGCC	28984
12	0	1.3837	0.89	0.399	0	H.VEC 1.2	PLVAP	83483
13	0	1.24431	0.547	0.204	0	H.VEC 1.2	INSR	3643
14	0	0.992514	0.571	0.23	0	H.VEC 1.2	FLT1	2321
15	0	0.957507	0.578	0.255	0	H.VEC 1.2	COL4A1	1282
16	0	0.869237	0.563	0.224	0	H.VEC 1.2	VWA1	64856
17	0	0.838253	0.873	0.595	0	H.VEC 1.2	SPARC	6678
18	0	0.837419	0.925	0.576	0	H.VEC 1.2	AQP1	358
19	0	0.793273	0.575	0.285	0	H.VEC 1.2	COL4A2	1284
20	0	0.785441	0.836	0.621	0	H.VEC 1.2	TSC22D1	8848
21	0	1.75581	0.943	0.25	0	H.VEC 1.3	SELE	6401
22	0	1.14288	0.325	0.032	0	H.VEC 1.3	CSF3	1440
23	0	1.05055	0.606	0.101	0	H.VEC 1.3	CSF2RB	1439
24	0	1.04354	0.711	0.132	0	H.VEC 1.3	SELP	6403
25	0	1.00718	0.988	0.42	0	H.VEC 1.3	ACKR1	2532
26	0	0.986301	0.43	0.076	0	H.VEC 1.3	C2CD4B	388125
27	0	0.984554	0.727	0.216	0	H.VEC 1.3	ICAM1	3383
28	0	0.925573	0.928	0.441	0	H.VEC 1.3	PRCP	5547
29	0	0.845957	0.855	0.35	0	H.VEC 1.3	COL15A1	1306
30	0	0.809794	0.877	0.515	0	H.VEC 1.3	NFKBIA	4792
31	0	2.0191	0.466	0.021	0	H.VEC 1.4	IGFBP3	3486
32	0	1.88611	0.826	0.587	0	H.VEC 1.4	SAT1	6303
33	0	1.5644	0.68	0.165	0	H.VEC 1.4	CXCL12	6387
34	0	1.44416	0.849	0.446	0	H.VEC 1.4	CLDN5	7122
35	0	1.3588	0.722	0.311	0	H.VEC 1.4	SRGN	5552
36	0	1.30751	0.445	0.01	0	H.VEC 1.4	SEMA3G	56920
37	0	1.28359	0.434	0.061	0	H.VEC 1.4	IGF2	3481
38	0	1.27693	0.959	0.88	0	H.VEC 1.4	SRP14	6727
39	0	1.24847	0.638	0.216	0	H.VEC 1.4	ICAM2	3384
40	0	1.21886	0.788	0.396	0	H.VEC 1.4	SLC9A3R2	9351
41	0	3.80504	0.896	0.066	0	H.SMC	TAGLN	6876
42	0	3.71178	0.842	0.029	0	H.SMC	ACTA2	59
43	0	3.19375	0.921	0.143	0	H.SMC	MYL9	10398
44	0	3.10034	0.824	0.046	0	H.SMC	TPM2	7169
45	0	2.95856	0.654	0.028	0	H.SMC	RGS5	8490
46	0	2.55333	0.812	0.029	0	H.SMC	SOD3	6649
47	0	2.53146	0.63	0.016	0	H.SMC	NDUFA4L2	56901
48	0	2.45261	0.559	0.014	0	H.SMC	MYH11	4629
49	0	2.18086	0.557	0.1	0	H.SMC	C11orf96	387763
50	0	2.17738	0.592	0.012	0	H.SMC	FRZB	2487
51	0	5.29657	0.97	0.054	0	H.LEC	CCL21	6366
52	0	3.55414	0.958	0.042	0	H.LEC	TFF3	7033
53	0	2.23424	0.794	0.113	0	H.LEC	MMRN1	22915
54	0	2.09998	0.57	0.009	0	H.LEC	EFEMP1	2202
55	0	1.94542	0.895	0.293	0	H.LEC	TFPI	7035
56	0	1.83935	0.334	0.047	0	H.LEC	FABP4	2167
57	0	1.59603	0.676	0.194	0	H.LEC	PPFIBP1	8496
58	0	1.56427	0.405	0.014	0	H.LEC	LYVE1	10894
59	0	1.55764	0.557	0.025	0	H.LEC	PROX1	5629
60	0	1.54358	0.469	0.05	0	H.LEC	APOD	347
61	0	2.85493	0.917	0.515	0	H.Epi 1	KRT14	3861
62	0	2.54522	0.896	0.412	0	H.Epi 1	KRT5	3852
63	6.38836e-276	2.19557	0.869	0.573	2.15249e-271	H.Epi 1	TXN	7295
64	1.72224e-248	1.71925	0.799	0.352	5.80293e-244	H.Epi 1	SFN	2810
65	1.41533e-183	1.9561	0.542	0.052	4.76882e-179	H.Epi 1	LGALS7B	3963
66	1.19196e-173	1.96504	0.76	0.432	4.01619e-169	H.Epi 1	FABP5	2171
67	1.88547e-168	1.56304	0.489	0.03	6.3529e-164	H.Epi 1	ALDH3A1	218
68	2.37889e-140	2.16816	0.663	0.377	8.01544e-136	H.Epi 1	KRT15	3866
69	3.06155e-117	1.75004	0.519	0.155	1.03156e-112	H.Epi 1	CXCL14	9547
70	3.73737e-97	1.49965	0.555	0.303	1.25927e-92	H.Epi 1	DSP	1832
71	0	4.11632	1	0.495	0	H.Epi 2	FDCSP	260436
72	0	2.97221	0.803	0.036	0	H.Epi 2	ODAM	54959
73	0	2.66853	0.898	0.269	0	H.Epi 2	SLPI	6590
74	0	2.49678	0.709	0.087	0	H.Epi 2	C15orf48	84419
75	0	2.46102	0.55	0.011	0	H.Epi 2	MMP12	4321
76	0	2.18872	0.671	0.062	0	H.Epi 2	SPRR2F	6705
77	0	2.07543	0.733	0.031	0	H.Epi 2	CST6	1474
78	0	2.00214	0.641	0.024	0	H.Epi 2	IL36G	56300
79	1.66463e-300	1.9483	0.595	0.057	5.60881e-296	H.Epi 2	PRSS22	64063
80	1.15378e-286	2.99584	0.73	0.157	3.88754e-282	H.Epi 2	DNASE1L3	1776
81	3.21059e-300	2.84137	0.628	0.025	1.08178e-295	H.Epi 3	KRT78	196374
82	1.50366e-282	2.81145	0.716	0.04	5.06645e-278	H.Epi 3	SPINK7	84651
83	2.25103e-259	2.77425	0.743	0.051	7.58461e-255	H.Epi 3	CRNN	49860
84	6.98042e-259	3.70736	0.792	0.064	2.35198e-254	H.Epi 3	FAM25A	643161
85	8.38104e-208	3.71126	0.847	0.108	2.82391e-203	H.Epi 3	CRCT1	54544
86	4.35211e-187	3.10323	0.891	0.141	1.4664e-182	H.Epi 3	CNFN	84518
87	2.00847e-159	3.01887	0.798	0.131	6.76733e-155	H.Epi 3	MAL	4118
88	4.21163e-126	3.09528	0.918	0.268	1.41907e-121	H.Epi 3	SPRR3	6707
89	6.54683e-94	3.00885	0.77	0.215	2.20589e-89	H.Epi 3	SPRR2D	6703
90	1.38298e-88	2.66847	0.863	0.313	4.65981e-84	H.Epi 3	SPRR1B	6699
91	0	4.64204	0.953	0.007	0	H.Melanocyte	DCT	1638
92	0	4.06994	0.971	0.016	0	H.Melanocyte	PMEL	6490
93	0	3.5967	0.95	0.009	0	H.Melanocyte	MLANA	2315
94	0	3.55222	0.653	0.007	0	H.Melanocyte	TYRP1	7306
95	0	2.7789	0.854	0.113	0	H.Melanocyte	APOE	348
96	0	2.64022	0.761	0.014	0	H.Melanocyte	S100B	6285
97	0	2.31516	0.819	0.008	0	H.Melanocyte	CAPN3	825
98	0	2.28456	0.778	0.008	0	H.Melanocyte	MITF	4286
99	1.4757e-252	2.77227	0.988	0.3	4.97223e-248	H.Melanocyte	VIM	7431
100	2.76742e-206	2.3192	0.985	0.547	9.32453e-202	H.Melanocyte	CD63	967
101	5.83258e-285	1.01864	0.726	0.411	1.16652e-281	H.Fib 1.1	CCL19	6363
102	6.57515e-198	1.2135	0.66	0.384	1.31503e-194	H.Fib 1.1	PTGDS	5730
103	2.6785e-182	0.629114	0.737	0.546	5.35699e-179	H.Fib 1.1	PLAC9	219348
104	1.68275e-94	0.965847	0.814	0.656	3.36551e-91	H.Fib 1.1	APOD	347
105	1.50042e-93	0.80832	0.681	0.565	3.00083e-90	H.Fib 1.1	CFD	1675
106	1.16783e-82	0.648772	0.338	0.039	2.33566e-79	H.Fib 1.1	C7	730
107	5.24016e-65	0.58546	0.799	0.601	1.04803e-61	H.Fib 1.1	APOE	348
108	1.05613e-56	0.496828	0.762	0.586	2.11226e-53	H.Fib 1.1	CLU	1191
109	1.13969e-28	0.46111	0.399	0.222	2.27938e-25	H.Fib 1.1	F13A1	2162
110	1.78249e-15	0.748178	0.43	0.255	3.56498e-12	H.Fib 1.1	ABCA8	10351
111	0	1.1895	0.898	0.625	0	H.Fib 1.2	CXCL13	10563
112	0	0.74327	0.961	0.742	0	H.Fib 1.2	CTHRC1	115908
113	0	0.675887	0.821	0.594	0	H.Fib 1.2	POSTN	10631
114	0	0.644198	0.939	0.746	0	H.Fib 1.2	PRSS23	11098
115	0	0.600762	0.909	0.709	0	H.Fib 1.2	SOD2	6648
116	0	0.590108	1	0.983	0	H.Fib 1.2	COL1A2	1278
117	0	0.558034	0.998	0.947	0	H.Fib 1.2	SPARC	6678
118	0	0.551268	1	0.979	0	H.Fib 1.2	COL3A1	1281
119	1.37801e-289	0.773166	0.642	0.471	2.75603e-286	H.Fib 1.2	CRTAC1	55118
120	6.13243e-197	0.719136	0.739	0.598	1.22649e-193	H.Fib 1.2	CXCL2	2920
121	0	1.39209	0.977	0.717	0	H.Fib 1.3	IGFBP2	3485
122	4.70257e-209	0.682461	0.94	0.771	9.40515e-206	H.Fib 1.3	APCDD1	147495
123	4.71944e-157	0.797467	0.81	0.635	9.43889e-154	H.Fib 1.3	CPE	1363
124	4.31202e-144	1.02723	0.478	0.24	8.62404e-141	H.Fib 1.3	TNFRSF11B	4982
125	7.07277e-134	0.614838	0.828	0.659	1.41455e-130	H.Fib 1.3	GLUL	2752
126	6.2551e-97	0.621014	0.396	0.208	1.25102e-93	H.Fib 1.3	PAPPA	5069
127	5.01315e-47	0.663702	0.499	0.433	1.00263e-43	H.Fib 1.3	CYP26B1	56603
128	6.34519e-47	0.632738	0.641	0.579	1.26904e-43	H.Fib 1.3	FRZB	2487
129	8.88146e-42	0.701613	0.448	0.385	1.77629e-38	H.Fib 1.3	ADM	133
130	3.20061e-08	0.711444	0.491	0.525	6.40122e-05	H.Fib 1.3	COMP	1311
131	1.00704e-263	2.20329	0.801	0.46	2.01409e-260	H.Fib 1.4	TIMP3	7078
132	1.42559e-198	1.46785	0.886	0.715	2.85117e-195	H.Fib 1.4	ASPN	54829
133	3.98299e-171	1.08054	0.882	0.666	7.96599e-168	H.Fib 1.4	POSTN	10631
134	1.41048e-106	1.20525	0.776	0.728	2.82096e-103	H.Fib 1.4	FN1	2335
135	2.74448e-97	1.27703	0.742	0.649	5.48896e-94	H.Fib 1.4	IFI6	2537
136	2.23602e-92	1.61503	0.581	0.407	4.47203e-89	H.Fib 1.4	SFRP4	6424
137	1.92015e-68	1.14745	0.625	0.507	3.84031e-65	H.Fib 1.4	HBA2	3040
138	1.88503e-60	1.11566	0.763	0.651	3.77006e-57	H.Fib 1.4	CXCL14	9547
139	2.39156e-40	1.11848	0.499	0.445	4.78311e-37	H.Fib 1.4	SDC1	6382
140	2.02187e-36	1.10413	0.513	0.478	4.04374e-33	H.Fib 1.4	INHBA	3624
141	2.52083e-220	1.34064	0.968	0.662	5.04166e-217	H.Fib 1.5	APOE	348
142	1.55855e-195	1.16511	0.955	0.703	3.11709e-192	H.Fib 1.5	PHLDA1	22822
143	6.56935e-174	1.55446	0.909	0.639	1.31387e-170	H.Fib 1.5	CXCL2	2920
144	3.42049e-132	1.35402	0.79	0.518	6.84099e-129	H.Fib 1.5	CCL19	6363
145	8.03613e-119	1.17445	0.982	0.896	1.60723e-115	H.Fib 1.5	MT2A	4502
146	2.52905e-94	1.74786	0.645	0.437	5.05811e-91	H.Fib 1.5	G0S2	50486
147	8.58002e-55	1.44949	0.578	0.445	1.716e-51	H.Fib 1.5	IL6	3569
148	3.01172e-39	1.49214	0.621	0.545	6.02344e-36	H.Fib 1.5	CXCL1	2919
149	1.16488e-19	1.25753	0.436	0.394	2.32977e-16	H.Fib 1.5	IL24	11009
150	4.99909e-11	1.39475	0.387	0.386	9.99818e-08	H.Fib 1.5	CXCL3	2921
151	2.9575e-110	1.3933	0.984	0.733	5.91499e-107	H.Fib 1.6	CFH	3075
152	9.27309e-110	1.45167	0.967	0.579	1.85462e-106	H.Fib 1.6	DPT	1805
153	7.07682e-109	2.01633	0.706	0.118	1.41536e-105	H.Fib 1.6	TSPAN8	7103
154	1.90248e-101	1.45027	0.984	0.751	3.80496e-98	H.Fib 1.6	SFRP2	6423
155	2.34223e-94	1.42043	0.743	0.248	4.68446e-91	H.Fib 1.6	ANGPTL1	9068
156	1.79228e-74	1.73483	0.939	0.689	3.58456e-71	H.Fib 1.6	GSN	2934
157	1.34084e-65	1.32136	0.71	0.317	2.68168e-62	H.Fib 1.6	SRPX	8406
158	4.31537e-48	1.40337	0.682	0.402	8.63074e-45	H.Fib 1.6	SPARCL1	8404
159	3.29555e-24	1.53168	0.265	0.128	6.59111e-21	H.Fib 1.6	PLA2G2A	5320
160	4.02408e-20	1.45024	0.743	0.606	8.04817e-17	H.Fib 1.6	CFD	1675
161	0	1.54078	0.693	0.04	0	H.Fib 1.7	MYF5	4617
162	7.34327e-248	1.65076	0.32	0.012	1.46865e-244	H.Fib 1.7	MPZ	4359
163	7.01102e-228	2.5506	0.575	0.016	1.4022e-224	H.Fib 1.7	ACTA1	58
164	4.526e-78	2.26483	0.772	0.298	9.052e-75	H.Fib 1.7	APOC1	341
165	4.0988e-32	1.78604	0.693	0.305	8.1976e-29	H.Fib 1.7	TAGLN	6876
166	3.26237e-18	1.74066	0.671	0.326	6.52474e-15	H.Fib 1.7	CRYAB	1410
167	1.23473e-16	2.01009	0.439	0.055	2.46946e-13	H.Fib 1.7	DLK1	8788
168	5.91113e-10	1.73177	0.68	0.716	1.18223e-06	H.Fib 1.7	APOD	347
169	5.13279e-05	1.66954	0.32	0.093	0.102656	H.Fib 1.7	S100B	6285
170	0.000143459	1.85411	0.452	0.246	0.286919	H.Fib 1.7	ACTA2	59

### Sheet: Supp. Table 3
cluster	gene	p_val	avg_logFC	pct.1	pct.2	p_val_adj
T/NK	CCL5	0	2.83839	0.576	0.043	0
T/NK	IL32	0	2.53443	0.779	0.089	0
T/NK	CD3D	0	2.42838	0.704	0.033	0
T/NK	GZMA	0	2.31238	0.48	0.019	0
T/NK	NKG7	0	2.13696	0.4	0.05	0
T/NK	TRAC	0	2.13401	0.6	0.039	0
T/NK	CD2	0	2.03627	0.559	0.043	0
T/NK	GZMK	0	1.96967	0.268	0.01	0
T/NK	KLRB1	0	1.95945	0.332	0.02	0
T/NK	TRBC2	0	1.88091	0.494	0.035	0
T/NK	TRBC1	0	1.77752	0.363	0.019	0
T/NK	CD3G	0	1.66673	0.417	0.013	0
T/NK	CD3E	0	1.64338	0.436	0.018	0
T/NK	CD7	0	1.50304	0.321	0.021	0
T/NK	CTSW	0	1.30847	0.301	0.05	0
T/NK	LCK	0	1.23813	0.316	0.02	0
T/NK	HCST	0	1.20566	0.655	0.404	0
T/NK	GZMH	5.26305e-308	1.42549	0.218	0.011	1.77333e-303
T/NK	GNLY	5.59411e-281	2.4021	0.208	0.014	1.88488e-276
T/NK	CCL4	1.33681e-156	1.29441	0.357	0.181	4.50424e-152
B/Plasma	IGKC	0	4.14677	0.808	0.248	0
B/Plasma	IGHA1	0	4.01744	0.333	0.038	0
B/Plasma	IGHGP	0	2.81621	0.177	0.005	0
B/Plasma	CD79A	0	2.12829	0.63	0.006	0
B/Plasma	MS4A1	0	1.98269	0.453	0.014	0
B/Plasma	MZB1	0	1.88011	0.346	0.025	0
B/Plasma	CD79B	0	1.27124	0.338	0.032	0
B/Plasma	BANK1	0	1.15469	0.251	0.019	0
B/Plasma	AL928768.3	0	0.987385	0.132	0.001	0
B/Plasma	DERL3	0	0.960065	0.254	0.019	0
B/Plasma	JCHAIN	4.48789e-291	3.1857	0.332	0.041	1.51215e-286
B/Plasma	IGHG1	9.39225e-281	3.64777	0.414	0.071	3.16462e-276
B/Plasma	IGLC3	6.54797e-228	3.49377	0.357	0.062	2.20627e-223
B/Plasma	IGHG3	2.75536e-220	3.56595	0.35	0.064	9.28392e-216
B/Plasma	IGHG2	3.85838e-198	3.63728	0.264	0.038	1.30004e-193
B/Plasma	IGLC2	6.90728e-195	3.79318	0.452	0.116	2.32734e-190
B/Plasma	IGHG4	1.63448e-165	3.23848	0.314	0.066	5.5072e-161
B/Plasma	IGHM	5.11645e-144	2.87737	0.128	0.011	1.72394e-139
B/Plasma	MEF2C	6.56626e-139	1.1064	0.442	0.146	2.21243e-134
B/Plasma	HERPUD1	3.88211e-75	0.941085	0.544	0.305	1.30804e-70
Granulocyte/Myeloid	TPSAB1	0	4.34388	0.263	0.015	0
Granulocyte/Myeloid	TPSB2	0	4.27302	0.268	0.02	0
Granulocyte/Myeloid	CST3	0	3.55401	0.894	0.101	0
Granulocyte/Myeloid	LYZ	0	3.23829	0.565	0.014	0
Granulocyte/Myeloid	HLA-DRA	0	2.65695	0.77	0.258	0
Granulocyte/Myeloid	IL1B	0	2.47347	0.355	0.009	0
Granulocyte/Myeloid	C1QA	0	2.42802	0.404	0.007	0
Granulocyte/Myeloid	HLA-DPA1	0	2.39553	0.72	0.248	0
Granulocyte/Myeloid	HLA-DPB1	0	2.38807	0.726	0.262	0
Granulocyte/Myeloid	CXCL8	0	2.36842	0.314	0.017	0
Granulocyte/Myeloid	AIF1	0	2.34283	0.644	0.021	0
Granulocyte/Myeloid	HLA-DRB1	0	2.33505	0.732	0.278	0
Granulocyte/Myeloid	CPA3	0	2.31856	0.23	0.005	0
Granulocyte/Myeloid	C1QB	0	2.31381	0.379	0.005	0
Granulocyte/Myeloid	HLA-DQA1	0	2.21471	0.632	0.095	0
Granulocyte/Myeloid	HPGDS	0	2.15434	0.267	0.003	0
Granulocyte/Myeloid	SEPP1	0	2.14696	0.225	0.024	0
Granulocyte/Myeloid	HLA-DQB1	0	2.09753	0.661	0.189	0
Granulocyte/Myeloid	TYROBP	0	2.08134	0.837	0.081	0
Granulocyte/Myeloid	FCER1A	0	2.01279	0.398	0.004	0

### Sheet: Supp. Table 4
Sample ID	Tissue location	Disease status
GM024	gingiva	health
GM023	gingiva	health
GM079	gingiva	health
GM080	gingiva	health
GM092	gingiva	health
GM089	gingiva	health
GM095	gingiva	health
GM098	gingiva	health
GM101	gingiva	health
GM105	gingiva	health
GM108	gingiva	health
GM112	gingiva	health
GM114	gingiva	health
GM204	gingiva	health
GM205	gingiva	health
GM138	gingiva	health
PD134	gingiva	periodontitis
PD098	gingiva	periodontitis
PD088	gingiva	periodontitis
PD081	gingiva	periodontitis
PD078	gingiva	periodontitis
PD068	gingiva	periodontitis
PD097	gingiva	periodontitis
BM073	buccal	health
BM074	buccal	health
BM075	buccal	health
BM070	buccal	health
BM066	buccal	health

### Sheet: Supp. Table 5
geneset_id	description	ontology	fg_freq	bg_freq	n_fg	n_bg	n_set	p.val	odds.ratio	gene_names	entrez_ids	cluster	p.adj
GO:0045785	positive regulation of cell adhesion	BP	0.0777538	0.0363409	36	87	489	1.16e-06	3.10615	ZFHX3,CALR,CD81,MAP3K8,EFNB2,EGR3,ETS1,FLNA,FYN,ICAM1,IL6ST,ITGA5,ITGAV,KDR,LIMS1,NEDD9,NID1,PNP,PODXL,CXCL12,TGM2,THY1,UTRN,VCAM1,YES1,NCK2,PLPP3,IQGAP1,NRP1,ADGRG1,MAP4K4,HSPH1,TRIOBP,NFKBIZ,NFKBID,MYADM	4.63812e+145	Endothelial	0.000179158
GO:0007159	leukocyte cell-cell adhesion	BP	0.0561555	0.0279866	26	67	440	0.000138699	2.74116	CD81,CEBPB,MAP3K8,EFNB2,EGR3,ETS1,FYN,ICAM1,IL6ST,IRF1,ITGA5,MSN,PNP,PECAM1,CXCL12,SELE,THY1,VCAM1,YES1,NCK2,HSPH1,NFKBIZ,WNK1,ZC3H12A,NFKBID,NRARP	9.75105e+109	Endothelial	0.00566899
GO:0072538	T-helper 17 type immune response	BP	0.0107991	0.00208856	5	5	30	0.000265882	Inf	RORA,STAT3,NFKBIZ,ZC3H12A,NFKBID	6.09568e+22	Endothelial	0.00844415
GO:0061844	antimicrobial humoral immune response mediated by antimicrobial peptide	BP	0.0681818	0.00854092	6	12	94	3.48e-05	15.9076	GAPDH,CXCL1,CXCL8,KRT6A,RPL30,S100A9	2.59729e+23	Epithelial	0.0144335
GO:0032496	response to lipopolysaccharide	BP	0.113636	0.0298932	10	42	366	0.000155717	5.1367	CEBPB,CSF3,GJB2,CXCL1,GSTP1,CXCL8,JUND,NFKBIA,TNFAIP3,CLDN1	1.05114e+39	Epithelial	0.0168711
GO:0002237	response to molecule of bacterial origin	BP	0.113636	0.0313167	10	44	396	0.000236456	4.82768	CEBPB,CSF3,GJB2,CXCL1,GSTP1,CXCL8,JUND,NFKBIA,TNFAIP3,CLDN1	1.05114e+39	Epithelial	0.0182233
GO:0042089	cytokine biosynthetic process	BP	0.0350877	0.00913786	14	23	149	1.06e-06	8.50958	CEBPB,EGR1,IL6,INHBA,IRF1,LBP,NFKB1,PCSK5,MAP2K3,STAT3,WNT5A,ZFP36,MAPKAPK2,KLF4	1.0512e+55	Fibroblast	0.000131265
GO:0071219	cellular response to molecule of bacterial origin	BP	0.0526316	0.018673	21	47	249	2.2e-06	4.46637	ABL1,AKT1,CD14,CEBPB,CXCL1,ICAM1,IL6,CXCL8,LBP,NFKB1,NFKBIA,SERPINE1,CXCL6,TGFB1,TNFAIP3,VIM,WNT5A,ZFP36,TRIB1,IL24,ZC3H12A	2.52079e+82	Fibroblast	0.000211935
GO:0071222	cellular response to lipopolysaccharide	BP	0.0526316	0.018673	21	47	231	2.2e-06	4.46637	ABL1,AKT1,CD14,CEBPB,CXCL1,ICAM1,IL6,CXCL8,LBP,NFKB1,NFKBIA,SERPINE1,CXCL6,TGFB1,TNFAIP3,VIM,WNT5A,ZFP36,TRIB1,IL24,ZC3H12A	2.52079e+82	Fibroblast	0.000211935

### Sheet: Supp. Table 6
Source Tissue	GEO Accession (Citation)	Clinical Description	Technology	# Samples	# Cells
Oral (Gingiva + Buccal)	GSE164241 (This study)	Health	10x Chromium V3	15	59452
Skin	GSE147424 (He et al., 2020)	Health	10x Chromium	8	23787
Ileum	GSE134809 (Martin et al., 2019)	Uninflamed	10x Chromium V2	11	49169
Lung	GSE122960 (Reyfman et al., 2019)	Health	10x Chromium V2	8	42592

### Sheet: Supp. Table 7
	p_val	avg_logFC	pct.1	pct.2	p_val_adj	cluster	gene	celltype
HNRNPA1	0	0.650655	0.721	0.586	0	GM	HNRNPA1	Endothelial
BSG	1.7025e-129	0.450599	0.494	0.379	5.7364e-125	GM	BSG	Endothelial
CTSB	4.50096e-29	0.275327	0.299	0.251	1.51655e-24	GM	CTSB	Endothelial
CTSL	1.40445e-08	0.0492179	0.198	0.246	0.000473215	GM	CTSL	Endothelial
TMPRSS11D	9.91088e-07	0.021053	0.005	0.001	0.0333937	GM	TMPRSS11D	Endothelial
ANPEP	0.000237508	0.0301162	0.009	0.004	1	GM	ANPEP	Endothelial
ZCRB1	4.76839e-32	0.0891903	0.261	0.183	1.60666e-27	BM	ZCRB1	Endothelial
FURIN	1.62803e-21	0.0522508	0.085	0.05	5.48548e-17	BM	FURIN	Endothelial
DPP4	3.79446e-16	0.0506668	0.017	0.006	1.2785e-11	BM	DPP4	Endothelial
SDC2	1.65621e-22	0.355313	0.078	0.044	5.58045e-18	GM	SDC2	Endothelial
HSPA1B	1.27185e-19	0.364484	0.223	0.185	4.28536e-15	GM	HSPA1B	Endothelial
EPS15	1.30277e-13	0.0171153	0.113	0.154	4.38957e-09	GM	EPS15	Endothelial
EPHA2	6.69948e-12	0.119706	0.051	0.031	2.25732e-07	GM	EPHA2	Endothelial
LAMP1	4.14214e-09	0.207614	0.327	0.317	0.000139565	GM	LAMP1	Endothelial
ITGA2	1.07077e-08	0.00759559	0.069	0.093	0.000360784	GM	ITGA2	Endothelial
SCARB1	1.24101e-07	0.045758	0.07	0.093	0.00418147	GM	SCARB1	Endothelial
SDC1	8.14468e-07	0.0376536	0.008	0.003	0.0274427	GM	SDC1	Endothelial
F11R	0.000512261	0.0957331	0.078	0.067	1	GM	F11R	Endothelial
ITGA6	0.00161357	0.11578	0.446	0.449	1	GM	ITGA6	Endothelial
CD81	0	1.33325	0.899	0.414	0	BM	CD81	Endothelial
CAV1	0	0.631396	0.878	0.675	0	BM	CAV1	Endothelial
RPSA	0	0.412031	0.876	0.726	0	BM	RPSA	Endothelial
CD46	8.25283e-148	0.248173	0.324	0.161	2.78071e-143	BM	CD46	Endothelial
EGFR	1.00516e-71	0.0935157	0.052	0.012	3.38677e-67	BM	EGFR	Endothelial
DAG1	1.55263e-26	0.0667219	0.112	0.068	5.23142e-22	BM	DAG1	Endothelial
GAS6	1.08011e-21	0.0104943	0.276	0.203	3.63933e-17	BM	GAS6	Endothelial
LDLR	9.85693e-21	0.0793016	0.118	0.078	3.32119e-16	BM	LDLR	Endothelial
CD55	8.69602e-18	0.0463754	0.216	0.161	2.93004e-13	BM	CD55	Endothelial
GPC1	4.88547e-15	0.0411421	0.017	0.006	1.64611e-10	BM	GPC1	Endothelial
TYRO3	1.43153e-11	0.0141913	0.016	0.006	4.8234e-07	BM	TYRO3	Endothelial
PVR	1.48679e-06	0.0019697	0.038	0.026	0.0500958	BM	PVR	Endothelial
CLEC2B	8.46499e-26	0.243569	0.398	0.354	2.85219e-21	GM	CLEC2B	Endothelial
CD69	9.1068e-26	0.194014	0.038	0.012	3.06845e-21	GM	CD69	Endothelial
IFI16	2.74279e-22	0.225079	0.515	0.492	9.24155e-18	GM	IFI16	Endothelial
CLEC7A	8.23717e-10	0.0296838	0.01	0.002	2.77543e-05	GM	CLEC7A	Endothelial
DHX58	5.81949e-05	0.00493293	0.025	0.035	1	GM	DHX58	Endothelial
CLEC4A	0.0081009	0.0123393	0.004	0.002	1	GM	CLEC4A	Endothelial
LRRFIP1	6.72766e-256	0.480598	0.582	0.359	2.26682e-251	BM	LRRFIP1	Endothelial
DDX58	2.11827e-87	0.121415	0.109	0.039	7.13731e-83	BM	DDX58	Endothelial
IFIH1	1.90782e-62	0.105733	0.092	0.037	6.42822e-58	BM	IFIH1	Endothelial
TLR3	2.14621e-56	0.0721202	0.049	0.014	7.23143e-52	BM	TLR3	Endothelial
TLR4	6.14608e-32	0.0561499	0.062	0.029	2.07086e-27	BM	TLR4	Endothelial
MRC1	5.97908e-29	0.151668	0.043	0.018	2.01459e-24	BM	MRC1	Endothelial
NAIP	4.17839e-20	0.0206204	0.047	0.024	1.40787e-15	BM	NAIP	Endothelial
NLRP1	1.03751e-19	0.0192721	0.097	0.061	3.49578e-15	BM	NLRP1	Endothelial
NOD1	4.10373e-16	0.0378162	0.052	0.03	1.38271e-11	BM	NOD1	Endothelial
CIITA	1.63679e-12	0.0206305	0.035	0.019	5.51499e-08	BM	CIITA	Endothelial
NLRC5	6.71905e-12	0.00599187	0.062	0.04	2.26392e-07	BM	NLRC5	Endothelial
TLR7	1.16948e-06	0.00484891	0.002	0	0.0394044	BM	TLR7	Endothelial
NLRP2	0.000317258	0.00297562	0.001	0	1	BM	NLRP2	Endothelial
NLRP8	0.00379623	0.000797579	0.001	0	1	BM	NLRP8	Endothelial
S100A8	0	1.11481	0.441	0.115	0	GM	S100A8	Endothelial
S100A9	3.60683e-98	0.415753	0.312	0.175	1.21528e-93	GM	S100A9	Endothelial
HMGN1	1.05559e-41	0.288295	0.431	0.381	3.55669e-37	GM	HMGN1	Endothelial
SAA1	4.25217e-20	0.060901	0.013	0	1.43272e-15	GM	SAA1	Endothelial
CD24	4.19466e-10	0.0590103	0.028	0.014	1.41335e-05	GM	CD24	Endothelial
IRAK4	5.47274e-10	0.00640213	0.067	0.092	1.84398e-05	GM	IRAK4	Endothelial
SAA2	2.92749e-08	0.021138	0.005	0	0.000986387	GM	SAA2	Endothelial
HSPD1	5.8474e-134	0.297078	0.422	0.25	1.97022e-129	BM	HSPD1	Endothelial
HSP90B1	1.04545e-60	0.185711	0.564	0.426	3.52254e-56	BM	HSP90B1	Endothelial
IL33	2.51396e-19	0.0322388	0.278	0.211	8.47055e-15	BM	IL33	Endothelial
HMGB1	7.95307e-11	0.0526374	0.868	0.817	2.67971e-06	BM	HMGB1	Endothelial
SAP130	1.28438e-09	0.0129776	0.02	0.01	4.32758e-05	BM	SAP130	Endothelial
AGER	0.00182739	0.00545044	0.009	0.005	1	BM	AGER	Endothelial
P2RX1	0.00851307	0.00583857	0.002	0.001	1	BM	P2RX1	Endothelial
TMPRSS11D	6.32181e-107	0.690568	0.35	0.03	2.13007e-102	GM	TMPRSS11D	Epithelial
CTSB	4.44003e-62	0.484989	0.483	0.217	1.49602e-57	GM	CTSB	Epithelial
TMPRSS2	9.03918e-44	0.425181	0.149	0.01	3.04566e-39	GM	TMPRSS2	Epithelial
BSG	9.00643e-39	0.301459	0.49	0.252	3.03463e-34	GM	BSG	Epithelial
TMPRSS4	1.11365e-29	0.101416	0.124	0.017	3.75235e-25	GM	TMPRSS4	Epithelial
CTSL	5.20448e-21	0.162094	0.149	0.048	1.7536e-16	GM	CTSL	Epithelial
HNRNPA1	1.97991e-16	0.177632	0.705	0.528	6.67111e-12	GM	HNRNPA1	Epithelial
DPP4	0.00423844	0.0218611	0.014	0.004	1	GM	DPP4	Epithelial
FURIN	3.28812e-05	0.0108067	0.024	0.052	1	BM	FURIN	Epithelial
TFRC	1.60414e-51	0.728887	0.224	0.042	5.40498e-47	GM	TFRC	Epithelial
CLDN1	4.58403e-51	0.464025	0.218	0.038	1.54454e-46	GM	CLDN1	Epithelial
SDC1	4.54429e-41	0.259788	0.335	0.133	1.53115e-36	GM	SDC1	Epithelial
F11R	8.45266e-37	0.171572	0.192	0.044	2.84804e-32	GM	F11R	Epithelial
EPHA2	2.31635e-36	0.266428	0.148	0.02	7.80471e-32	GM	EPHA2	Epithelial
SDC4	4.87764e-35	0.394363	0.24	0.083	1.64347e-30	GM	SDC4	Epithelial
LAMP1	6.1554e-33	0.148255	0.402	0.198	2.074e-28	GM	LAMP1	Epithelial
CD55	1.26179e-25	0.297667	0.249	0.11	4.25149e-21	GM	CD55	Epithelial
ITGA2	2.42776e-22	0.141098	0.18	0.067	8.18011e-18	GM	ITGA2	Epithelial
CD46	6.5993e-20	0.165424	0.27	0.14	2.22357e-15	GM	CD46	Epithelial
HSPA1B	9.78308e-19	0.0642171	0.261	0.13	3.29631e-14	GM	HSPA1B	Epithelial
ITGA6	3.65565e-16	0.0913674	0.328	0.192	1.23173e-11	GM	ITGA6	Epithelial
AXL	1.10755e-11	0.140356	0.055	0.011	3.73177e-07	GM	AXL	Epithelial
LDLR	3.21269e-09	0.0772667	0.081	0.033	0.000108248	GM	LDLR	Epithelial
PVR	3.95628e-09	0.0274042	0.047	0.011	0.000133303	GM	PVR	Epithelial
SDC2	2.50529e-05	0.0927879	0.046	0.02	0.844133	GM	SDC2	Epithelial
DAG1	3.09801e-05	0.0570445	0.097	0.058	1	GM	DAG1	Epithelial
IDE	0.00525026	0.0408939	0.039	0.022	1	GM	IDE	Epithelial
RPSA	4.98458e-115	0.742566	0.855	0.781	1.6795e-110	BM	RPSA	Epithelial
CD81	8.28142e-28	1.03614	0.376	0.285	2.79034e-23	BM	CD81	Epithelial
GPC1	2.73876e-09	0.0270029	0.141	0.228	9.22797e-05	BM	GPC1	Epithelial
EGFR	6.51904e-05	0.088951	0.116	0.167	1	BM	EGFR	Epithelial
CLEC2B	1.15581e-68	0.865189	0.462	0.193	3.89438e-64	GM	CLEC2B	Epithelial
CLEC7A	2.34571e-49	0.265382	0.164	0.009	7.90364e-45	GM	CLEC7A	Epithelial
CD69	1.01233e-15	0.313162	0.073	0.013	3.41095e-11	GM	CD69	Epithelial
NOD2	0.000536494	0.0136385	0.01	0.001	1	GM	NOD2	Epithelial
CLEC1A	0.00421136	0.0183759	0.008	0.001	1	GM	CLEC1A	Epithelial
IFI16	1.23105e-10	0.030837	0.253	0.378	4.14791e-06	BM	IFI16	Epithelial
CIITA	0.00937021	0.0058821	0.002	0.009	1	BM	CIITA	Epithelial
S100A8	5.28308e-193	1.36667	0.862	0.376	1.78008e-188	GM	S100A8	Epithelial
S100A9	2.05288e-109	0.158931	0.797	0.43	6.91697e-105	GM	S100A9	Epithelial
SAA1	1.08949e-97	1.60348	0.269	0	3.67094e-93	GM	SAA1	Epithelial
SAA2	8.63136e-60	1.01903	0.174	0	2.90825e-55	GM	SAA2	Epithelial
HSP90B1	1.02706e-29	0.173127	0.434	0.231	3.46058e-25	GM	HSP90B1	Epithelial
CD24	8.91907e-23	0.217188	0.461	0.27	3.00519e-18	GM	CD24	Epithelial
HMGN1	4.41723e-18	0.0267233	0.612	0.402	1.48834e-13	GM	HMGN1	Epithelial
IL33	0.000193409	0.00795647	0.036	0.015	1	GM	IL33	Epithelial
HMGB1	2.92551e-21	0.491202	0.718	0.729	9.85723e-17	BM	HMGB1	Epithelial
HSPD1	0.000516385	0.438609	0.341	0.333	1	BM	HSPD1	Epithelial
IRAK4	0.00597826	0.031679	0.045	0.067	1	BM	IRAK4	Epithelial
CTSB	1.40742e-243	0.668115	0.614	0.39	4.74217e-239	GM	CTSB	Fibroblast
BSG	3.57995e-129	0.435067	0.592	0.43	1.20623e-124	GM	BSG	Fibroblast
HNRNPA1	1.2469e-126	0.392129	0.708	0.572	4.20131e-122	GM	HNRNPA1	Fibroblast
CTSL	1.75711e-30	0.279113	0.351	0.283	5.92041e-26	GM	CTSL	Fibroblast
TMPRSS11D	2.63515e-05	0.0182063	0.007	0.002	0.887889	GM	TMPRSS11D	Fibroblast
ANPEP	0.000197667	0.115071	0.219	0.2	1	GM	ANPEP	Fibroblast
ZCRB1	2.79166e-19	0.129937	0.295	0.219	9.40623e-15	BM	ZCRB1	Fibroblast
AXL	1.11786e-148	0.64578	0.469	0.285	3.76651e-144	GM	AXL	Fibroblast
GAS6	1.41178e-118	0.584602	0.375	0.206	4.75685e-114	GM	GAS6	Fibroblast
PTX3	1.24702e-17	0.0785997	0.023	0.003	4.2017e-13	GM	PTX3	Fibroblast
TFRC	5.58492e-10	0.0895521	0.053	0.03	1.88178e-05	GM	TFRC	Fibroblast
LAMP1	1.57835e-09	0.154221	0.432	0.405	5.31811e-05	GM	LAMP1	Fibroblast
LDLR	1.0005e-05	0.0654028	0.077	0.058	0.337109	GM	LDLR	Fibroblast
EPHA2	0.000203852	0.0262302	0.007	0.002	1	GM	EPHA2	Fibroblast
CD81	0	1.82053	0.973	0.493	0	BM	CD81	Fibroblast
CAV1	1.43167e-295	0.565835	0.775	0.525	4.82387e-291	BM	CAV1	Fibroblast
RPSA	4.04034e-283	0.473358	0.88	0.75	1.36135e-278	BM	RPSA	Fibroblast
CD55	1.65719e-216	0.476986	0.309	0.096	5.58373e-212	BM	CD55	Fibroblast
CD46	7.8079e-135	0.357338	0.307	0.128	2.6308e-130	BM	CD46	Fibroblast
ITGA2	1.30225e-62	0.102379	0.053	0.008	4.38779e-58	BM	ITGA2	Fibroblast
EGFR	6.05089e-34	0.123916	0.13	0.066	2.03879e-29	BM	EGFR	Fibroblast
NCAM1	3.31221e-26	0.0595608	0.028	0.006	1.11602e-21	BM	NCAM1	Fibroblast
DAG1	1.07619e-25	0.105092	0.113	0.061	3.62612e-21	BM	DAG1	Fibroblast
EPS15	3.7437e-08	0.00561345	0.181	0.138	0.0012614	BM	EPS15	Fibroblast
CD69	1.19699e-16	0.189125	0.051	0.022	4.03315e-12	GM	CD69	Fibroblast
CLEC2B	1.30239e-16	0.220613	0.263	0.213	4.38827e-12	GM	CLEC2B	Fibroblast
IFI16	1.3315e-06	0.1236	0.521	0.503	0.0448637	GM	IFI16	Fibroblast
NLRC5	0.0077319	0.0297957	0.029	0.022	1	GM	NLRC5	Fibroblast
TLR5	8.77429e-109	0.204233	0.097	0.016	2.95641e-104	BM	TLR5	Fibroblast
NLRP1	8.07123e-88	0.194677	0.17	0.061	2.71952e-83	BM	NLRP1	Fibroblast
TLR4	2.34229e-70	0.130506	0.061	0.009	7.8921e-66	BM	TLR4	Fibroblast
TLR3	7.26389e-31	0.0833252	0.075	0.031	2.4475e-26	BM	TLR3	Fibroblast
DDX58	3.00585e-30	0.0887991	0.065	0.025	1.01279e-25	BM	DDX58	Fibroblast
IFIH1	1.40411e-29	0.0977079	0.069	0.028	4.731e-25	BM	IFIH1	Fibroblast
NAIP	5.18113e-28	0.0468818	0.04	0.011	1.74573e-23	BM	NAIP	Fibroblast
DHX58	0.000164961	0.0156699	0.028	0.018	1	BM	DHX58	Fibroblast
CLEC2A	0.000173186	0.00208545	0.002	0	1	BM	CLEC2A	Fibroblast
NLRP2	0.000507951	0.00271038	0.001	0	1	BM	NLRP2	Fibroblast
NLRC3	0.00586584	0.00410955	0.002	0.001	1	BM	NLRC3	Fibroblast
S100A8	0	1.09363	0.518	0.121	0	GM	S100A8	Fibroblast
S100A9	1.75837e-102	0.421505	0.373	0.187	5.92464e-98	GM	S100A9	Fibroblast
CD24	1.42516e-86	0.469182	0.152	0.04	4.80192e-82	GM	CD24	Fibroblast
SAA1	9.89231e-43	0.694521	0.04	0	3.33311e-38	GM	SAA1	Fibroblast
HMGN1	1.32405e-32	0.239198	0.503	0.431	4.46127e-28	GM	HMGN1	Fibroblast
SAA2	2.42252e-18	0.168188	0.016	0	8.16244e-14	GM	SAA2	Fibroblast
TREM1	0.00431591	0.00710797	0.002	0	1	GM	TREM1	Fibroblast
HSPD1	1.20431e-131	0.388847	0.385	0.193	4.05781e-127	BM	HSPD1	Fibroblast
HSP90B1	1.92074e-69	0.293202	0.649	0.527	6.47173e-65	BM	HSP90B1	Fibroblast
IL33	6.95544e-24	0.0545646	0.051	0.019	2.34357e-19	BM	IL33	Fibroblast
SAP130	6.72016e-18	0.0496989	0.029	0.009	2.26429e-13	BM	SAP130	Fibroblast
HMGB1	4.56528e-15	0.0912863	0.844	0.826	1.53823e-10	BM	HMGB1	Fibroblast
IRAK4	3.21295e-06	0.017417	0.069	0.049	0.108257	BM	IRAK4	Fibroblast
HNRNPA1	1.35267e-151	0.671072	0.567	0.488	4.55769e-147	GM	HNRNPA1	Immune
TMPRSS11D	0.000389009	0.0205618	0.004	0.001	1	GM	TMPRSS11D	Immune
CTSL	0.00129614	0.252905	0.062	0.052	1	GM	CTSL	Immune
ZCRB1	5.05412e-65	0.164098	0.181	0.086	1.70293e-60	BM	ZCRB1	Immune
DPP4	9.53264e-32	0.091246	0.038	0.01	3.21193e-27	BM	DPP4	Immune
FURIN	9.74354e-28	0.0551212	0.051	0.019	3.28299e-23	BM	FURIN	Immune
CD209	2.29387e-16	0.0416948	0.021	0.006	7.72897e-12	BM	CD209	Immune
TOP3B	1.38412e-12	0.0304846	0.02	0.007	4.66365e-08	BM	TOP3B	Immune
SDC2	4.66886e-19	0.13864	0.031	0.01	1.57313e-14	GM	SDC2	Immune
SDC1	3.25449e-15	0.0819973	0.017	0.003	1.09657e-10	GM	SDC1	Immune
HSPA1B	1.72398e-09	0.348329	0.098	0.073	5.80878e-05	GM	HSPA1B	Immune
TFRC	2.76772e-05	0.0971527	0.06	0.079	0.932555	GM	TFRC	Immune
LAMP1	8.7433e-05	0.112175	0.129	0.159	1	GM	LAMP1	Immune
SCARB1	0.00100586	0.0180843	0.011	0.017	1	GM	SCARB1	Immune
F11R	0.00385328	0.0328573	0.022	0.03	1	GM	F11R	Immune
SDC4	0.00407276	0.0909706	0.023	0.016	1	GM	SDC4	Immune
CD81	0	1.07	0.524	0.106	0	BM	CD81	Immune
CD46	4.10209e-244	0.422214	0.256	0.062	1.38216e-239	BM	CD46	Immune
RPSA	2.61984e-141	0.30524	0.868	0.686	8.8273e-137	BM	RPSA	Immune
EPS15	4.59529e-92	0.183004	0.157	0.056	1.54834e-87	BM	EPS15	Immune
AXL	4.53672e-75	0.15988	0.159	0.065	1.5286e-70	BM	AXL	Immune
SLAMF1	1.17009e-69	0.258634	0.088	0.025	3.94252e-65	BM	SLAMF1	Immune
CLDN1	5.26421e-54	0.128294	0.062	0.016	1.77372e-49	BM	CLDN1	Immune
CD55	4.7571e-30	0.0277696	0.217	0.138	1.60286e-25	BM	CD55	Immune
IDE	1.24707e-15	0.0310326	0.029	0.012	4.20186e-11	BM	IDE	Immune
NCAM1	1.05896e-13	0.0543583	0.012	0.002	3.56808e-09	BM	NCAM1	Immune
LDLR	2.96125e-13	0.0418616	0.05	0.027	9.97763e-09	BM	LDLR	Immune
DAG1	4.43883e-08	0.0235491	0.016	0.007	0.00149562	BM	DAG1	Immune
TYRO3	2.81782e-07	0.0137068	0.005	0.001	0.00949435	BM	TYRO3	Immune
ITGA6	3.10757e-06	0.0147677	0.051	0.035	0.104706	BM	ITGA6	Immune
ITGA2	2.2588e-05	0.00860259	0.011	0.005	0.761081	BM	ITGA2	Immune
HAVCR1	0.001134	0.00445735	0.001	0	1	BM	HAVCR1	Immune
MOG	0.00258318	0.00296978	0.001	0	1	BM	MOG	Immune
CD69	5.22949e-191	1.33731	0.598	0.488	1.76202e-186	GM	CD69	Immune
CLEC4C	1.92829e-12	0.0637049	0.015	0.003	6.49717e-08	GM	CLEC4C	Immune
CLEC4D	5.9712e-06	0.0178516	0.006	0.001	0.201194	GM	CLEC4D	Immune
CLEC9A	2.26113e-05	0.00937694	0.012	0.02	0.761866	GM	CLEC9A	Immune
OLR1	9.29509e-05	0.031419	0.029	0.041	1	GM	OLR1	Immune
CLEC4E	0.000176258	0.0715917	0.023	0.015	1	GM	CLEC4E	Immune
NLRP7	0.000391612	0.00685723	0.002	0	1	GM	NLRP7	Immune
CLEC12A	0.000534028	0.133547	0.043	0.033	1	GM	CLEC12A	Immune
CLEC4A	0.00118518	0.0612373	0.063	0.079	1	GM	CLEC4A	Immune
NLRC4	0.00137428	0.00026202	0.003	0.006	1	GM	NLRC4	Immune
CLEC6A	0.00484483	0.00510922	0.001	0	1	GM	CLEC6A	Immune
LRRFIP1	1.26902e-258	0.521924	0.549	0.26	4.27585e-254	BM	LRRFIP1	Immune
CLEC2B	3.08127e-117	0.207463	0.467	0.256	1.0382e-112	BM	CLEC2B	Immune
MRC1	9.25987e-90	0.615422	0.116	0.035	3.12002e-85	BM	MRC1	Immune
NLRP1	4.1324e-66	0.129624	0.082	0.022	1.39237e-61	BM	NLRP1	Immune
CIITA	7.33441e-65	0.141802	0.098	0.032	2.47125e-60	BM	CIITA	Immune
NLRC5	6.37499e-57	0.179117	0.077	0.023	2.14799e-52	BM	NLRC5	Immune
IFI16	1.17684e-56	0.055768	0.359	0.215	3.96525e-52	BM	IFI16	Immune
NLRC3	1.26752e-55	0.14316	0.045	0.007	4.27077e-51	BM	NLRC3	Immune
NLRP3	4.99157e-45	0.16908	0.08	0.03	1.68186e-40	BM	NLRP3	Immune
DDX58	8.90981e-41	0.0838732	0.046	0.011	3.00207e-36	BM	DDX58	Immune
TLR1	7.8255e-36	0.051679	0.048	0.014	2.63672e-31	BM	TLR1	Immune
NAIP	8.80392e-35	0.0892929	0.081	0.035	2.96639e-30	BM	NAIP	Immune
IFIH1	6.30096e-33	0.0648587	0.044	0.013	2.12305e-28	BM	IFIH1	Immune
CLEC7A	9.60953e-28	0.0854741	0.153	0.093	3.23784e-23	BM	CLEC7A	Immune
TLR5	3.99502e-26	0.0563302	0.022	0.004	1.34608e-21	BM	TLR5	Immune
TLR6	4.77478e-26	0.041592	0.021	0.004	1.60881e-21	BM	TLR6	Immune
TLR7	5.70704e-26	0.0436619	0.034	0.01	1.92293e-21	BM	TLR7	Immune
TLR3	1.28904e-25	0.0403025	0.021	0.004	4.34329e-21	BM	TLR3	Immune
NOD2	1.64974e-17	0.0340135	0.018	0.004	5.55863e-13	BM	NOD2	Immune
DHX58	2.38887e-14	0.0436671	0.019	0.006	8.04904e-10	BM	DHX58	Immune
TLR2	1.2883e-13	0.00648531	0.038	0.018	4.34081e-09	BM	TLR2	Immune
TLR4	5.00385e-12	0.0244594	0.028	0.013	1.686e-07	BM	TLR4	Immune
NOD1	1.41546e-11	0.0249956	0.015	0.004	4.76926e-07	BM	NOD1	Immune
NLRP12	1.06858e-09	0.0145788	0.007	0.001	3.60049e-05	BM	NLRP12	Immune
TLR8	2.11162e-08	0.00728503	0.018	0.008	0.000711489	BM	TLR8	Immune
NLRP2	0.000289163	0.00885929	0.005	0.002	1	BM	NLRP2	Immune
S100A8	0	1.04569	0.488	0.136	0	GM	S100A8	Immune
S100A9	1.58794e-129	0.539214	0.364	0.195	5.3504e-125	GM	S100A9	Immune
SAA1	5.69171e-23	0.109184	0.015	0	1.91777e-18	GM	SAA1	Immune
CD24	3.6969e-18	0.186876	0.033	0.011	1.24563e-13	GM	CD24	Immune
P2RX1	3.84004e-12	0.0776714	0.015	0.003	1.29386e-07	GM	P2RX1	Immune
SAA2	3.51474e-11	0.058847	0.007	0	1.18426e-06	GM	SAA2	Immune
HMGB1	2.3956e-121	0.275321	0.765	0.554	8.07175e-117	BM	HMGB1	Immune
HSPD1	4.05157e-89	0.214891	0.258	0.125	1.36514e-84	BM	HSPD1	Immune
IRAK4	4.87261e-63	0.126939	0.098	0.033	1.64178e-58	BM	IRAK4	Immune
HSP90B1	7.53e-34	0.0114759	0.411	0.283	2.53716e-29	BM	HSP90B1	Immune
SAP130	4.78567e-17	0.0425104	0.02	0.006	1.61248e-12	BM	SAP130	Immune
TREM1	4.71179e-11	0.0131726	0.045	0.026	1.58759e-06	BM	TREM1	Immune
AGER	1.41831e-05	0.00794674	0.009	0.004	0.477884	BM	AGER	Immune

### Sheet: Supp. Table 8
	p_val	avg_logFC	pct.1	pct.2	p_val_adj	cluster	gene	celltype
HNRNPA1	4.46216e-258	0.581518	0.722	0.711	1.50348e-253	GM	HNRNPA1	Endothelial
CTSL	2.22379e-59	0.00475363	0.197	0.347	7.49284e-55	GM	CTSL	Endothelial
ZCRB1	1.11043e-35	0.0224925	0.182	0.293	3.74147e-31	GM	ZCRB1	Endothelial
BSG	2.29872e-11	0.289745	0.492	0.569	7.74531e-07	GM	BSG	Endothelial
CTSB	1.7253e-167	0.246869	0.579	0.299	5.81323e-163	PD	CTSB	Endothelial
ANPEP	2.28226e-34	0.0314793	0.033	0.009	7.68986e-30	PD	ANPEP	Endothelial
TOP3B	1.14892e-31	0.0264275	0.051	0.019	3.87117e-27	PD	TOP3B	Endothelial
DPP4	9.93979e-06	0.000797842	0.012	0.006	0.334911	PD	DPP4	Endothelial
TMPRSS2	0.00495681	0.000748289	0.004	0.001	1	PD	TMPRSS2	Endothelial
LAMP1	5.43516e-43	0.017323	0.326	0.513	1.83132e-38	GM	LAMP1	Endothelial
AXL	8.78281e-10	0.125686	0.066	0.098	2.95928e-05	GM	AXL	Endothelial
GAS6	6.18805e-06	0.13718	0.203	0.258	0.2085	GM	GAS6	Endothelial
CD81	0	1.04401	0.853	0.413	0	PD	CD81	Endothelial
LDLR	0	0.517686	0.349	0.078	0	PD	LDLR	Endothelial
EPHA2	2.3173e-282	0.264715	0.231	0.051	7.80792e-278	PD	EPHA2	Endothelial
DAG1	6.47593e-173	0.179314	0.218	0.068	2.182e-168	PD	DAG1	Endothelial
CD46	3.33083e-162	0.199391	0.371	0.16	1.12229e-157	PD	CD46	Endothelial
ITGA2	3.42121e-156	0.181437	0.211	0.069	1.15274e-151	PD	ITGA2	Endothelial
CD55	3.0649e-84	0.152133	0.309	0.161	1.03269e-79	PD	CD55	Endothelial
EPS15	1.33799e-83	0.0507913	0.243	0.113	4.50822e-79	PD	EPS15	Endothelial
PVR	1.78748e-68	0.0541783	0.083	0.025	6.02275e-64	PD	PVR	Endothelial
IDE	1.18849e-45	0.0368287	0.08	0.03	4.00449e-41	PD	IDE	Endothelial
TFRC	1.26692e-39	0.0164227	0.076	0.03	4.26877e-35	PD	TFRC	Endothelial
F11R	1.47333e-39	0.0293827	0.149	0.078	4.96423e-35	PD	F11R	Endothelial
EGFR	5.4447e-30	0.0340596	0.038	0.012	1.83454e-25	PD	EGFR	Endothelial
TYRO3	2.05994e-29	0.0261409	0.026	0.006	6.94076e-25	PD	TYRO3	Endothelial
CAV1	2.50557e-21	0.0736763	0.809	0.674	8.44227e-17	PD	CAV1	Endothelial
SLAMF1	4.09577e-05	0.000107661	0.012	0.006	1	PD	SLAMF1	Endothelial
CLEC1A	2.30605e-31	0.00697711	0.078	0.141	7.77002e-27	GM	CLEC1A	Endothelial
CLEC2B	1.27499e-13	0.349009	0.398	0.418	4.29596e-09	GM	CLEC2B	Endothelial
DHX58	7.14702e-08	0.0262908	0.024	0.04	0.00240812	GM	DHX58	Endothelial
NLRX1	3.94053e-07	0.00262518	0.017	0.029	0.0132772	GM	NLRX1	Endothelial
CD69	3.8112e-06	0.210082	0.043	0.028	0.128414	GM	CD69	Endothelial
CLEC12A	0.00359294	0.00715161	0.002	0	1	GM	CLEC12A	Endothelial
LRRFIP1	3.98673e-152	0.272341	0.634	0.36	1.34329e-147	PD	LRRFIP1	Endothelial
NLRP1	5.24842e-93	0.101236	0.161	0.061	1.7684e-88	PD	NLRP1	Endothelial
NLRC5	2.87321e-60	0.0447222	0.106	0.041	9.68099e-56	PD	NLRC5	Endothelial
NOD1	1.0284e-54	0.0427402	0.084	0.029	3.46509e-50	PD	NOD1	Endothelial
IFIH1	1.8049e-49	0.0536209	0.093	0.037	6.08144e-45	PD	IFIH1	Endothelial
DDX58	1.94587e-37	0.0205455	0.089	0.04	6.55642e-33	PD	DDX58	Endothelial
NAIP	6.98623e-37	0.0401846	0.063	0.024	2.35394e-32	PD	NAIP	Endothelial
TLR4	1.04506e-24	0.0115739	0.063	0.029	3.52122e-20	PD	TLR4	Endothelial
NLRC3	1.32749e-16	0.010643	0.011	0.002	4.47283e-12	PD	NLRC3	Endothelial
TLR7	4.5025e-15	0.0101641	0.004	0	1.51707e-10	PD	TLR7	Endothelial
NLRP3	6.11108e-12	0.0107965	0.007	0.001	2.05907e-07	PD	NLRP3	Endothelial
TLR5	8.1308e-10	0.0112334	0.016	0.007	2.73959e-05	PD	TLR5	Endothelial
NLRP12	7.06439e-08	0.00801302	0.008	0.002	0.00238028	PD	NLRP12	Endothelial
NLRP2	7.81493e-08	0.00370918	0.002	0	0.00263316	PD	NLRP2	Endothelial
OLR1	2.54601e-07	0.00512277	0.003	0	0.00857852	PD	OLR1	Endothelial
TLR6	1.19473e-06	0.00194852	0.008	0.003	0.0402552	PD	TLR6	Endothelial
NLRP11	1.37595e-05	0.00155179	0.001	0	0.463611	PD	NLRP11	Endothelial
S100A8	4.18956e-157	0.885408	0.443	0.273	1.41163e-152	GM	S100A8	Endothelial
IL33	3.08991e-37	0.429092	0.212	0.139	1.04111e-32	GM	IL33	Endothelial
IRAK4	1.03859e-23	0.00492721	0.067	0.117	3.49941e-19	GM	IRAK4	Endothelial
HMGB1	6.75467e-16	0.128232	0.818	0.899	2.27592e-11	GM	HMGB1	Endothelial
S100A9	3.9461e-14	0.443493	0.312	0.298	1.3296e-09	GM	S100A9	Endothelial
HMGN1	6.59484e-06	0.102327	0.431	0.575	0.222207	GM	HMGN1	Endothelial
HSP90B1	5.84859e-260	0.435433	0.744	0.426	1.97062e-255	PD	HSP90B1	Endothelial
HSPD1	3.10772e-166	0.235586	0.506	0.25	1.04712e-161	PD	HSPD1	Endothelial
SAP130	1.32586e-25	0.0274158	0.032	0.01	4.46734e-21	PD	SAP130	Endothelial
AGER	8.28896e-20	0.0208869	0.019	0.005	2.79288e-15	PD	AGER	Endothelial
CD24	7.07537e-10	0.0580652	0.048	0.029	2.38397e-05	PD	CD24	Endothelial
HNRNPA1	2.06076e-35	0.523552	0.704	0.485	6.94353e-31	GM	HNRNPA1	Epithelial
BSG	1.96252e-12	0.0997041	0.488	0.319	6.61252e-08	GM	BSG	Epithelial
TMPRSS4	2.00131e-05	0.0170479	0.123	0.068	0.67432	GM	TMPRSS4	Epithelial
FURIN	5.3901e-05	0.171132	0.089	0.051	1	PD	FURIN	Epithelial
GAS6	1.00736e-07	0.0314604	0.205	0.12	0.00339419	GM	GAS6	Epithelial
SDC2	1.63667e-05	0.124582	0.046	0.013	0.551461	GM	SDC2	Epithelial
TFRC	4.73933e-05	0.3844	0.224	0.166	1	GM	TFRC	Epithelial
CD81	5.56511e-13	0.6341	0.36	0.284	1.87511e-08	PD	CD81	Epithelial
EPHA2	2.53369e-12	0.330296	0.241	0.147	8.53702e-08	PD	EPHA2	Epithelial
CLDN1	7.12022e-09	0.401246	0.298	0.218	0.000239909	PD	CLDN1	Epithelial
ITGA6	1.79668e-05	0.533019	0.354	0.326	0.605374	PD	ITGA6	Epithelial
RPSA	2.01674e-05	0.235563	0.748	0.781	0.679519	PD	RPSA	Epithelial
LAMP1	4.6401e-05	0.0908359	0.301	0.399	1	PD	LAMP1	Epithelial
HSPA1B	0.000265884	0.625504	0.286	0.258	1	PD	HSPA1B	Epithelial
CAV1	0.000611306	0.00890834	0.301	0.393	1	PD	CAV1	Epithelial
CD55	0.0034431	0.413209	0.282	0.248	1	PD	CD55	Epithelial
ITGA2	0.00668516	0.307111	0.21	0.181	1	PD	ITGA2	Epithelial
LDLR	0.00776575	0.0910426	0.11	0.08	1	PD	LDLR	Epithelial
CD69	6.42476e-09	0.309923	0.074	0.018	0.000216476	GM	CD69	Epithelial
CLEC2B	2.005e-05	0.50526	0.455	0.461	0.675566	PD	CLEC2B	Epithelial
OLR1	0.000493374	0.0272344	0.01	0.002	1	PD	OLR1	Epithelial
DDX58	0.00318769	0.0221432	0.045	0.025	1	PD	DDX58	Epithelial
HMGN1	3.79535e-08	0.0572372	0.611	0.467	0.0012788	GM	HMGN1	Epithelial
S100A9	8.68023e-98	0.853064	0.95	0.796	2.92472e-93	PD	S100A9	Epithelial
S100A8	1.06086e-24	0.16612	0.928	0.861	3.57446e-20	PD	S100A8	Epithelial
SAA1	1.12449e-10	0.239201	0.384	0.27	3.78886e-06	PD	SAA1	Epithelial
SAA2	6.1186e-10	0.276658	0.276	0.175	2.0616e-05	PD	SAA2	Epithelial
HNRNPA1	1.28228e-106	0.477983	0.693	0.691	4.3205e-102	GM	HNRNPA1	Fibroblast
BSG	1.76677e-56	0.481861	0.574	0.587	5.95294e-52	GM	BSG	Fibroblast
ZCRB1	1.83862e-21	0.0216982	0.213	0.347	6.19504e-17	GM	ZCRB1	Fibroblast
CTSL	8.943e-63	0.174991	0.599	0.343	3.01326e-58	PD	CTSL	Fibroblast
ANPEP	6.45289e-48	0.0784833	0.394	0.212	2.17424e-43	PD	ANPEP	Fibroblast
CTSB	1.93497e-46	0.232294	0.802	0.59	6.51969e-42	PD	CTSB	Fibroblast
TOP3B	5.66444e-10	0.00307205	0.033	0.014	1.90858e-05	PD	TOP3B	Fibroblast
ACE2	4.42686e-05	0.00147275	0.002	0	1	PD	ACE2	Fibroblast
CLEC4M	7.22277e-05	0.00595523	0.002	0	1	PD	CLEC4M	Fibroblast
AXL	8.34551e-30	0.508869	0.462	0.452	2.81194e-25	GM	AXL	Fibroblast
EPS15	7.57788e-15	0.0549909	0.136	0.218	2.55329e-10	GM	EPS15	Fibroblast
IDE	3.53685e-13	0.00750881	0.034	0.068	1.19171e-08	GM	IDE	Fibroblast
LAMP1	1.12583e-12	0.0508269	0.426	0.625	3.79336e-08	GM	LAMP1	Fibroblast
CAV1	9.0659e-12	0.281295	0.519	0.541	3.05466e-07	GM	CAV1	Fibroblast
CD55	6.89495e-05	0.111551	0.101	0.137	1	GM	CD55	Fibroblast
CD81	0	1.09014	0.885	0.493	0	PD	CD81	Fibroblast
LDLR	3.29978e-256	0.426561	0.333	0.072	1.11183e-251	PD	LDLR	Fibroblast
EGFR	1.06865e-168	0.247177	0.271	0.067	3.60072e-164	PD	EGFR	Fibroblast
TFRC	9.87703e-139	0.193038	0.21	0.05	3.32797e-134	PD	TFRC	Fibroblast
PTX3	1.16454e-92	0.285772	0.117	0.023	3.92381e-88	PD	PTX3	Fibroblast
CD46	2.76966e-62	0.0790407	0.281	0.124	9.33209e-58	PD	CD46	Fibroblast
EPHA2	3.75688e-55	0.044744	0.053	0.008	1.26584e-50	PD	EPHA2	Fibroblast
SCARB1	2.68732e-38	0.0414812	0.054	0.012	9.05467e-34	PD	SCARB1	Fibroblast
DAG1	2.75154e-32	0.0295296	0.136	0.06	9.27103e-28	PD	DAG1	Fibroblast
PVR	2.21546e-18	0.00905877	0.041	0.014	7.46476e-14	PD	PVR	Fibroblast
TYRO3	2.49057e-05	0.000455769	0.017	0.008	0.839173	PD	TYRO3	Fibroblast
NCAM1	0.00892854	0.00219753	0.012	0.006	1	PD	NCAM1	Fibroblast
CLEC2B	3.93e-29	0.417971	0.257	0.177	1.32417e-24	GM	CLEC2B	Fibroblast
TLR3	1.26593e-10	0.00546445	0.031	0.06	4.26542e-06	GM	TLR3	Fibroblast
CD69	1.6266e-09	0.200662	0.05	0.022	5.48066e-05	GM	CD69	Fibroblast
DHX58	4.46529e-06	0.00671911	0.018	0.034	0.150453	GM	DHX58	Fibroblast
NLRX1	0.000100035	0.00907009	0.021	0.035	1	GM	NLRX1	Fibroblast
LRRFIP1	5.65609e-128	0.341137	0.445	0.186	1.90576e-123	PD	LRRFIP1	Fibroblast
NLRC5	1.28035e-44	0.0562058	0.093	0.028	4.31403e-40	PD	NLRC5	Fibroblast
NLRP1	3.81458e-44	0.0432237	0.149	0.06	1.28528e-39	PD	NLRP1	Fibroblast
NOD2	1.83996e-40	0.035185	0.033	0.004	6.19956e-36	PD	NOD2	Fibroblast
NAIP	1.84109e-29	0.0471109	0.046	0.011	6.20336e-25	PD	NAIP	Fibroblast
IFIH1	6.14026e-25	0.0288022	0.071	0.027	2.0689e-20	PD	IFIH1	Fibroblast
DDX58	2.18982e-21	0.0317347	0.062	0.024	7.37837e-17	PD	DDX58	Fibroblast
TLR2	6.33747e-20	0.028697	0.026	0.006	2.13535e-15	PD	TLR2	Fibroblast
NOD1	1.80592e-13	0.0240666	0.031	0.011	6.08485e-09	PD	NOD1	Fibroblast
TLR5	2.2137e-13	0.0175304	0.041	0.016	7.45885e-09	PD	TLR5	Fibroblast
TLR4	2.99912e-13	0.0235104	0.029	0.01	1.01052e-08	PD	TLR4	Fibroblast
TLR6	7.4347e-09	0.00805014	0.014	0.004	0.000250505	PD	TLR6	Fibroblast
TLR7	1.73089e-08	0.00593267	0.005	0	0.000583207	PD	TLR7	Fibroblast
OLR1	2.01123e-08	0.0040393	0.005	0	0.000677663	PD	OLR1	Fibroblast
TLR1	2.81738e-06	0.0152658	0.01	0.003	0.0949288	PD	TLR1	Fibroblast
NLRP2	4.42686e-05	0.00349232	0.002	0	1	PD	NLRP2	Fibroblast
NLRC3	0.000624483	0.00721273	0.003	0	1	PD	NLRC3	Fibroblast
S100A8	1.59917e-137	0.914287	0.505	0.296	5.38825e-133	GM	S100A8	Fibroblast
S100A9	2.05816e-23	0.424416	0.364	0.319	6.93476e-19	GM	S100A9	Fibroblast
HMGB1	1.5663e-20	0.188208	0.819	0.88	5.2775e-16	GM	HMGB1	Fibroblast
HMGN1	5.76741e-12	0.301152	0.487	0.545	1.94327e-07	GM	HMGN1	Fibroblast
IRAK4	6.71968e-10	0.00591676	0.048	0.082	2.26413e-05	GM	IRAK4	Fibroblast
IL33	2.54814e-09	0.112029	0.023	0.004	8.58571e-05	GM	IL33	Fibroblast
CD24	8.33746e-07	0.0127129	0.147	0.196	0.0280922	GM	CD24	Fibroblast
SAA1	0	1.91525	0.28	0.039	0	PD	SAA1	Fibroblast
SAA2	8.39549e-259	1.65906	0.181	0.016	2.82878e-254	PD	SAA2	Fibroblast
HSP90B1	1.58036e-185	0.481025	0.83	0.521	5.32486e-181	PD	HSP90B1	Fibroblast
HSPD1	5.01352e-139	0.277064	0.472	0.19	1.68926e-134	PD	HSPD1	Fibroblast
SAP130	4.36238e-12	0.0113568	0.027	0.009	1.46986e-07	PD	SAP130	Fibroblast
HNRNPA1	1.34182e-124	0.480323	0.564	0.466	4.52113e-120	GM	HNRNPA1	Immune
ZCRB1	8.17099e-18	0.0195899	0.086	0.131	2.75314e-13	GM	ZCRB1	Immune
CTSB	6.4774e-13	0.20268	0.2	0.162	2.18249e-08	GM	CTSB	Immune
CTSL	0.000201954	0.112058	0.061	0.048	1	GM	CTSL	Immune
TMPRSS11D	0.00467932	0.0271007	0.004	0.002	1	GM	TMPRSS11D	Immune
FURIN	1.32202e-63	0.196578	0.071	0.019	4.4544e-59	PD	FURIN	Immune
TOP3B	6.37098e-07	0.0140322	0.015	0.007	0.0214664	PD	TOP3B	Immune
ANPEP	0.000521081	0.0668923	0.04	0.03	1	PD	ANPEP	Immune
DPP4	0.000850202	0.0052881	0.016	0.01	1	PD	DPP4	Immune
AXL	4.605e-48	0.295582	0.068	0.02	1.55161e-43	GM	AXL	Immune
EPS15	7.37985e-21	0.0104169	0.055	0.095	2.48657e-16	GM	EPS15	Immune
CLDN1	1.57389e-14	0.0737864	0.017	0.004	5.30305e-10	GM	CLDN1	Immune
CAV1	5.06868e-13	0.0813462	0.04	0.067	1.70784e-08	GM	CAV1	Immune
SDC2	2.87861e-12	0.10469	0.031	0.015	9.6992e-08	GM	SDC2	Immune
SLAMF1	4.54768e-10	0.0234251	0.024	0.042	1.5323e-05	GM	SLAMF1	Immune
RPSA	0.00178152	0.0591721	0.683	0.75	1	GM	RPSA	Immune
CD81	5.32404e-287	0.574428	0.338	0.103	1.79388e-282	PD	CD81	Immune
SDC1	5.86941e-202	0.253006	0.138	0.017	1.97764e-197	PD	SDC1	Immune
ITGA6	4.47831e-113	0.120741	0.124	0.031	1.50892e-108	PD	ITGA6	Immune
CD46	1.46235e-101	0.129322	0.172	0.062	4.92724e-97	PD	CD46	Immune
CD55	2.55285e-97	0.311796	0.276	0.137	8.60159e-93	PD	CD55	Immune
GAS6	2.5058e-58	0.0456074	0.18	0.089	8.44305e-54	PD	GAS6	Immune
HSPA1B	2.51399e-45	0.340093	0.175	0.098	8.47065e-41	PD	HSPA1B	Immune
LDLR	1.20959e-25	0.0709298	0.06	0.027	4.07559e-21	PD	LDLR	Immune
IDE	2.47052e-17	0.0140338	0.03	0.012	8.32418e-13	PD	IDE	Immune
TFRC	1.79014e-13	0.0558761	0.091	0.06	6.0317e-09	PD	TFRC	Immune
DAG1	9.55731e-10	0.00259016	0.016	0.006	3.22024e-05	PD	DAG1	Immune
PTX3	8.97159e-08	0.0943865	0.012	0.005	0.00302289	PD	PTX3	Immune
NCAM1	5.90546e-07	0.0216625	0.008	0.002	0.0198978	PD	NCAM1	Immune
TYRO3	1.04806e-05	0.0127282	0.004	0.001	0.353132	PD	TYRO3	Immune
CD69	0	1.30633	0.593	0.324	0	GM	CD69	Immune
CLEC2B	2.64537e-30	0.377696	0.253	0.189	8.91331e-26	GM	CLEC2B	Immune
CLEC4A	1.32581e-22	0.119962	0.066	0.033	4.46718e-18	GM	CLEC4A	Immune
CLEC7A	1.50035e-16	0.0969531	0.096	0.061	5.05526e-12	GM	CLEC7A	Immune
CLEC4C	2.77755e-16	0.0583247	0.015	0.003	9.35868e-12	GM	CLEC4C	Immune
CLEC12A	2.60469e-14	0.135321	0.043	0.022	8.77624e-10	GM	CLEC12A	Immune
MRC1	3.88819e-10	0.103769	0.035	0.019	1.31009e-05	GM	MRC1	Immune
CLEC9A	0.000154259	0.0369497	0.012	0.006	1	GM	CLEC9A	Immune
NLRC5	5.55044e-30	0.0864351	0.056	0.022	1.87016e-25	PD	NLRC5	Immune
NLRC3	2.15794e-25	0.0578718	0.028	0.007	7.27096e-21	PD	NLRC3	Immune
NLRP1	7.69137e-25	0.0500944	0.052	0.022	2.59153e-20	PD	NLRP1	Immune
IFIH1	1.42192e-23	0.0430563	0.037	0.013	4.79102e-19	PD	IFIH1	Immune
TLR6	9.44543e-16	0.0254877	0.015	0.004	3.18254e-11	PD	TLR6	Immune
LRRFIP1	2.87221e-13	0.0566932	0.322	0.257	9.67761e-09	PD	LRRFIP1	Immune
DDX58	1.00618e-11	0.0294355	0.024	0.011	3.39022e-07	PD	DDX58	Immune
NLRP2	1.72681e-10	0.00995918	0.009	0.002	5.8183e-06	PD	NLRP2	Immune
NLRP3	3.25205e-07	0.166556	0.045	0.031	0.0109575	PD	NLRP3	Immune
NLRP7	9.5175e-07	0.00235251	0.007	0.002	0.0320683	PD	NLRP7	Immune
NLRP12	9.84333e-06	0.0169735	0.005	0.001	0.331661	PD	NLRP12	Immune
NOD2	0.00307737	0.00451686	0.008	0.005	1	PD	NOD2	Immune
NAIP	0.00421933	0.0129177	0.045	0.036	1	PD	NAIP	Immune
NLRP14	0.00550822	0.000898458	0.001	0	1	PD	NLRP14	Immune
OLR1	0.0072969	0.128809	0.037	0.03	1	PD	OLR1	Immune
S100A8	1.32253e-271	0.218891	0.489	0.247	4.45615e-267	GM	S100A8	Immune
HMGB1	3.2844e-28	0.330008	0.548	0.57	1.10665e-23	GM	HMGB1	Immune
HMGN1	1.057e-16	0.327371	0.385	0.374	3.56145e-12	GM	HMGN1	Immune
CD24	3.26248e-11	0.181588	0.033	0.017	1.09926e-06	GM	CD24	Immune
IRAK4	1.14697e-09	0.0103688	0.033	0.052	3.86461e-05	GM	IRAK4	Immune
P2RX1	3.17138e-09	0.0141403	0.015	0.028	0.000106856	GM	P2RX1	Immune
IL33	0.000396472	0.0227146	0.006	0.002	1	GM	IL33	Immune
SAP130	0.00339317	0.00121575	0.006	0.01	1	GM	SAP130	Immune
HSP90B1	3.5931e-181	0.548062	0.504	0.279	1.21066e-176	PD	HSP90B1	Immune
HSPD1	6.16711e-77	0.191517	0.241	0.123	2.07794e-72	PD	HSPD1	Immune
S100A9	4.52231e-45	0.277369	0.285	0.366	1.52375e-40	PD	S100A9	Immune

### Sheet: Supp. Table 9
Antibody	Fluorochrome	Clone	Vendor	Catalog#	Dilution	RRID
CD45	AF-700	HI30	Biolegend	304024	01:50:00	AB_493761
CD3	FITC	SK7	Invitrogen	11-0036-42	01:20:00	AB_1272072
HLADR	BV711	G46-6	BD Bioscience	563696	01:20:00	AB_2738378
CD38	Pacific Blue	HB7	ebioscience	48-0388-42	01:20:00	AB_11040389
CD15	PerCP-Cy 5.5	HI98	Invitrogen	46-0159-42	01:20:00	AB_1834387
CD117	PE-Cy7	104D2	Invitrogen	25-1178-42	01:20:00	AB_10718535
CD19	BV650	SJ25C1	BD Horizon	563226	01:20:00	AB_2744313
live/dead	Amcyan	n/a	Invitrogen	L34966	1:100
Vimentin	unlabeled	polyclonal	abcam	ab24525	1:100	AB_778824
Keratin 5	unlabeled	polyclonal	LSBio	LS-C22715	1:500	AB_903255
CD45	unlabeled	D9M8I	Cell Signaling	13917	1:100	AB_2750898
CD31	unlabeled	89C2	Cell Signaling	3528	1:250	AB_2160882
MPO	unlabeled	polyclonal	abcam	ab9535	1:500	AB_307322
